# Integrative Analysis of Metabolomic and Transcriptomic Profiles Uncovers Biological Mechanism of Feed Efficiency in Pigs

**DOI:** 10.1101/2020.05.21.108050

**Authors:** Priyanka Banerjee, Victor Adriano Okstoft Carmelo, Haja N Kadarmideen

## Abstract

Feed efficiency (FE) is an economically important trait. Thus, reliable predictors would help to reduce the production cost and provide sustainability to the pig industry. We carried out metabolome-transcriptome integration analysis on 40 purebred Duroc and Landrace male uncastrated pigs to identify potential gene-metabolite interactions and explore the molecular mechanism underlying FE. To this end, we applied untargeted metabolomics and RNA-seq approaches to the same animals. After data quality control, we used a linear model approach to integrate the data and find significant differently correlated gene-metabolite pairs separately for the breeds (Duroc and Landrace) and FE groups (low and high FE) followed by a pathway over-representation analysis. We identified 21 and 12 significant gene-metabolite pairs for each group. The valine-leucine-isoleucine biosynthesis/degradation and arginine-proline metabolism pathways were associated with unique metabolites. The unique genes obtained from significant metabolite-gene pairs were associated with sphingolipid catabolism, multicellular organismal process, cGMP, and purine metabolic processes. While some of the genes and metabolites identified were known for their association with FE, others are novel and provide new avenues for further research. Further validation of genes, metabolites, and gene-metabolite interactions in larger cohorts will help us to elucidate the regulatory mechanisms and pathways underlying FE.
