## Supplementary material for "Integrative Analysis of Metabolomic and Transcriptomic Profiles Uncovers Biological Mechanism of Feed Efficiency in Pigs": Table S1

### Sheet: a - Metabolite enrichment
Table S1: Pathways enriched by unique gene-metabolite pairs. Spreadsheet tabs are divided into a) metabolite enrichment analysis results by Metaboanalyst; b) list of the co-functional genes by GeneMania; c) gene ontology pathways enriched by Gorilla
Breed -specific metabolites						FE-specific metabolites
Pathways in Duroc correlated and Landrace anti-correlated cluster						Pathways in high-FE correlated and low-FE anti-correlated cluster
Pathway Name	p	-log(p)	Holm p	FDR		Pathway Name	p	-log(p)	Holm p	FDR
Arginine and proline metabolism	0.024516	3.7084	1	1		Valine, leucine and isoleucine biosynthesis	0.015414	4.1725	1	1
						Valine, leucine and isoleucine degradation	0.075486	2.5838	1	1
Pathways in Duroc anti-correlated and Landrace correlated cluster
Pathway Name	p	-log(p)	Holm p	FDR
Valine, leucine and isoleucine biosynthesis	0.015414	4.1725	1	1
Arginine and proline metabolism	0.071805	2.6338	1	1
Valine, leucine and isoleucine degradation	0.075486	2.5838	1	1

### Sheet: b- Co-functionalgenes_Genemania
Unique genes from each cluster of breed-specific group with co-functional genes from Genemania							Unique genes from high-FE cluster with co-functional genes from Genemania
Duroc correlated/ Landrace anti-correlated			Duroc anti-correlated/ Landrace correlated
Gene	Score		Gene	Score			Gene	Score
SNRPN	0.95048		Symbol	Score			RNF145	0.978231
FAM160A2	0.933301		ZC2HC1B	0.99549			ENAM	0.97707
SGPL1	0.911257		FAM163B	0.985433			TUBAL3	0.941481
ETS2	0.857228		ZDHHC22	0.981238			THNSL2	0.930827
CHRNE	0.00319573		SEC22C	0.970695			PRKG2	0.885275
GBA	0.00238086		GLS2	0.955916			OAT	0.00431539
ABAT	0.00219663		LRRTM2	0.950895			GJA1	0.00341259
OAT	0.00213245		TRIM59	0.00624697			PMPCB	0.00303622
KIT	0.00190243		FAM163A	0.00587204			PMPCA	0.00300632
FAM160B1	0.0018517		GRHPR	0.00258516			ARHGEF2	0.00271809
FAM160A1	0.00179188		FATE1	0.00150615			ASL	0.00215552
RPL27	0.00175237		SEC22A	0.00132407			HMGCS1	0.00198696
SURF2	0.00174723		TMEM38B	0.00130195			CDKL5	0.00194083
NAE1	0.00171674		POLG2	0.00124312			PTS	0.00184149
FAM160B2	0.00169753		ACADS	0.00123815			MYLK	0.00167559
CD163	0.00153621		IL1RN	0.00123554			CD38	0.00162946
AR	0.00139695		ABAT	0.0012239			THNSL1	0.00161033
CD34	0.0013848		DLG3	0.00113137			CFAP20	0.00159886
ERG	0.0013438		PAG1	0.000803407			PPP1R17	0.00137354
ETS1	0.00125134		HK3	0.000694797			PDE5A	0.0012961
TMEM173	0.00119907		SNTA1	0.000692368			GUCY1A2	0.00127558
HPSE	0.00116067		RGS3	0.000686078			NPR1	0.00124675
KRT18	0.00114173		RALA	0.000619545			GUCY1A3	0.00123101
MSR1	0.00110128		YKT6	0.000613309			NPR2	0.00115281
			SEC22B	0.000608798			GUCY1B3	0.00109768
			VAMP7	0.000605019
			TAX1BP3	0.000601719

### Sheet: c - Gene_ontology_Gorilla
Pathways enriched by the genes from Duroc correlated/Landrace anti-correlated cluster gene group
GO Term	Description	P-value	FDR q-value	Genes
GO:0060055	angiogenesis involved in wound healing	8.61e-07	0.013	[HPSE - heparanase, CD34 - cd34 molecule, ETS1 - v-ets avian erythroblastosis virus e26 oncogene homolog 1]
GO:0061042	vascular wound healing	2.2e-05	0.166	[HPSE - heparanase, CD34 - cd34 molecule]
GO:0032501	multicellular organismal process	3.86e-05	0.194	[OAT - ornithine aminotransferase, CHRNE - cholinergic receptor, nicotinic, epsilon (muscle), GBA - glucosidase, beta, acid, SGPL1 - sphingosine-1-phosphate lyase 1, AR - androgen receptor, ABAT - 4-aminobutyrate aminotransferase, ERG - v-ets avian erythroblastosis virus e26 oncogene homolog, MSR1 - macrophage scavenger receptor 1, TMEM173 - transmembrane protein 173, CD34 - cd34 molecule, ETS1 -…
GO:0033327	Leydig cell differentiation	9.86e-05	0.373	[SGPL1 - sphingosine-1-phosphate lyase 1, AR - androgen receptor]
GO:0030193	regulation of blood coagulation	0.000163	0.492	[HPSE - heparanase, CD34 - cd34 molecule, ABAT - 4-aminobutyrate aminotransferase]
GO:1900046	regulation of hemostasis	0.000169	0.427	[HPSE - heparanase, CD34 - cd34 molecule, ABAT - 4-aminobutyrate aminotransferase]
GO:0050818	regulation of coagulation	0.000184	0.397	[HPSE - heparanase, CD34 - cd34 molecule, ABAT - 4-aminobutyrate aminotransferase]
GO:0009725	response to hormone	0.000195	0.369	[GBA - glucosidase, beta, acid, AR - androgen receptor, ETS1 - v-ets avian erythroblastosis virus e26 oncogene homolog 1, RPL27 - ribosomal protein l27, KIT - v-kit hardy-zuckerman 4 feline sarcoma viral oncogene homolog, SNRPN - small nuclear ribonucleoprotein polypeptide n]
GO:0030097	hemopoiesis	0.000199	0.334	[SGPL1 - sphingosine-1-phosphate lyase 1, CD34 - cd34 molecule, KIT - v-kit hardy-zuckerman 4 feline sarcoma viral oncogene homolog]
GO:0007033	vacuole organization	0.00035	0.529	[GBA - glucosidase, beta, acid, TMEM173 - transmembrane protein 173, FAM160A2 - family with sequence similarity 160, member a2]
GO:0032101	regulation of response to external stimulus	0.000439	0.603	[HPSE - heparanase, TMEM173 - transmembrane protein 173, GBA - glucosidase, beta, acid, CD34 - cd34 molecule, ETS1 - v-ets avian erythroblastosis virus e26 oncogene homolog 1, ABAT - 4-aminobutyrate aminotransferase]
GO:0097066	response to thyroid hormone	0.000702	0.884	[GBA - glucosidase, beta, acid, KIT - v-kit hardy-zuckerman 4 feline sarcoma viral oncogene homolog]
GO:0030149	sphingolipid catabolic process	0.000815	0.947	[GBA - glucosidase, beta, acid, SGPL1 - sphingosine-1-phosphate lyase 1]
GO:0032102	negative regulation of response to external stimulus	0.000863	0.932	[GBA - glucosidase, beta, acid, CD34 - cd34 molecule, ETS1 - v-ets avian erythroblastosis virus e26 oncogene homolog 1, ABAT - 4-aminobutyrate aminotransferase]
GO:0008217	regulation of blood pressure	0.000877	0.884	[AR - androgen receptor, CD34 - cd34 molecule, ABAT - 4-aminobutyrate aminotransferase]
GO:0061041	regulation of wound healing	0.000877	0.829	[HPSE - heparanase, CD34 - cd34 molecule, ABAT - 4-aminobutyrate aminotransferase]
GO:0006665	sphingolipid metabolic process	0.00096	0.854	[GBA - glucosidase, beta, acid, SGPL1 - sphingosine-1-phosphate lyase 1, KIT - v-kit hardy-zuckerman 4 feline sarcoma viral oncogene homolog]
GO:0045987	positive regulation of smooth muscle contraction	0.000999	0.839	[KIT - v-kit hardy-zuckerman 4 feline sarcoma viral oncogene homolog, ABAT - 4-aminobutyrate aminotransferase]
Pathways enriched by the genes from Duroc anti-correlated/Landrace correlated cluster gene group
GO Term	Description	P-value	FDR q-value	Genes
GO:0006888	ER to Golgi vesicle-mediated transport	7.04e-06	0.106	[SEC22C - sec22 vesicle trafficking protein homolog c (s. cerevisiae), VAMP7 - vesicle-associated membrane protein 7, SEC22A - sec22 vesicle trafficking protein homolog a (s. cerevisiae), YKT6 - ykt6 v-snare homolog (s. cerevisiae), SEC22B - sec22 vesicle trafficking protein homolog b (s. cerevisiae) (gene/pseudogene)]
GO:0048280	vesicle fusion with Golgi apparatus	7.13e-05	0.539	[VAMP7 - vesicle-associated membrane protein 7, SEC22B - sec22 vesicle trafficking protein homolog b (s. cerevisiae) (gene/pseudogene)]
GO:0048193	Golgi vesicle transport	0.000132	0.665	[SEC22C - sec22 vesicle trafficking protein homolog c (s. cerevisiae), VAMP7 - vesicle-associated membrane protein 7, SEC22A - sec22 vesicle trafficking protein homolog a (s. cerevisiae), YKT6 - ykt6 v-snare homolog (s. cerevisiae), SEC22B - sec22 vesicle trafficking protein homolog b (s. cerevisiae) (gene/pseudogene)]
GO:0061025	membrane fusion	0.000779	1	[VAMP7 - vesicle-associated membrane protein 7, YKT6 - ykt6 v-snare homolog (s. cerevisiae), SEC22B - sec22 vesicle trafficking protein homolog b (s. cerevisiae) (gene/pseudogene)]
FE-specific enriched pathways
GO Term	Description	P-value	FDR q-value	Genes
GO:0046068	cGMP metabolic process	4.19e-14	6.33e-10	[GUCY1A2 - guanylate cyclase 1, soluble, alpha 2, GUCY1B3 - guanylate cyclase 1, soluble, beta 3, GUCY1A3 - guanylate cyclase 1, soluble, alpha 3, PDE5A - phosphodiesterase 5a, cgmp-specific, NPR2 - natriuretic peptide receptor b/guanylate cyclase b (atrionatriuretic peptide receptor b), NPR1 - natriuretic peptide receptor a/guanylate cyclase a (atrionatriuretic peptide receptor a)]
GO:0006182	cGMP biosynthetic process	5.7e-13	4.31e-09	[GUCY1A2 - guanylate cyclase 1, soluble, alpha 2, GUCY1B3 - guanylate cyclase 1, soluble, beta 3, GUCY1A3 - guanylate cyclase 1, soluble, alpha 3, NPR2 - natriuretic peptide receptor b/guanylate cyclase b (atrionatriuretic peptide receptor b), NPR1 - natriuretic peptide receptor a/guanylate cyclase a (atrionatriuretic peptide receptor a)]
GO:0009187	cyclic nucleotide metabolic process	2.21e-11	1.11e-07	[GUCY1A2 - guanylate cyclase 1, soluble, alpha 2, GUCY1B3 - guanylate cyclase 1, soluble, beta 3, GUCY1A3 - guanylate cyclase 1, soluble, alpha 3, PDE5A - phosphodiesterase 5a, cgmp-specific, NPR2 - natriuretic peptide receptor b/guanylate cyclase b (atrionatriuretic peptide receptor b), NPR1 - natriuretic peptide receptor a/guanylate cyclase a (atrionatriuretic peptide receptor a)]
GO:0052652	cyclic purine nucleotide metabolic process	1.17e-10	4.42e-07	[GUCY1A2 - guanylate cyclase 1, soluble, alpha 2, GUCY1B3 - guanylate cyclase 1, soluble, beta 3, GUCY1A3 - guanylate cyclase 1, soluble, alpha 3, NPR2 - natriuretic peptide receptor b/guanylate cyclase b (atrionatriuretic peptide receptor b), NPR1 - natriuretic peptide receptor a/guanylate cyclase a (atrionatriuretic peptide receptor a)]
GO:0009190	cyclic nucleotide biosynthetic process	1.17e-10	3.53e-07	[GUCY1A2 - guanylate cyclase 1, soluble, alpha 2, GUCY1B3 - guanylate cyclase 1, soluble, beta 3, GUCY1A3 - guanylate cyclase 1, soluble, alpha 3, NPR2 - natriuretic peptide receptor b/guanylate cyclase b (atrionatriuretic peptide receptor b), NPR1 - natriuretic peptide receptor a/guanylate cyclase a (atrionatriuretic peptide receptor a)]
GO:0009117	nucleotide metabolic process	2.46e-07	0.000619	[GUCY1A2 - guanylate cyclase 1, soluble, alpha 2, CD38 - cd38 molecule, HMGCS1 - 3-hydroxy-3-methylglutaryl-coa synthase 1 (soluble), GUCY1B3 - guanylate cyclase 1, soluble, beta 3, GUCY1A3 - guanylate cyclase 1, soluble, alpha 3, PDE5A - phosphodiesterase 5a, cgmp-specific, NPR2 - natriuretic peptide receptor b/guanylate cyclase b (atrionatriuretic peptide receptor b), NPR1 - natriuretic peptide…
GO:0006753	nucleoside phosphate metabolic process	2.8e-07	0.000605	[GUCY1A2 - guanylate cyclase 1, soluble, alpha 2, CD38 - cd38 molecule, HMGCS1 - 3-hydroxy-3-methylglutaryl-coa synthase 1 (soluble), GUCY1B3 - guanylate cyclase 1, soluble, beta 3, GUCY1A3 - guanylate cyclase 1, soluble, alpha 3, PDE5A - phosphodiesterase 5a, cgmp-specific, NPR2 - natriuretic peptide receptor b/guanylate cyclase b (atrionatriuretic peptide receptor b), NPR1 - natriuretic peptide…
GO:0009150	purine ribonucleotide metabolic process	2.93e-07	0.000553	[GUCY1A2 - guanylate cyclase 1, soluble, alpha 2, HMGCS1 - 3-hydroxy-3-methylglutaryl-coa synthase 1 (soluble), GUCY1B3 - guanylate cyclase 1, soluble, beta 3, GUCY1A3 - guanylate cyclase 1, soluble, alpha 3, PDE5A - phosphodiesterase 5a, cgmp-specific, NPR2 - natriuretic peptide receptor b/guanylate cyclase b (atrionatriuretic peptide receptor b), NPR1 - natriuretic peptide receptor a/guanylate …
GO:0010749	regulation of nitric oxide mediated signal transduction	3.86e-07	0.000648	[GUCY1A2 - guanylate cyclase 1, soluble, alpha 2, GUCY1A3 - guanylate cyclase 1, soluble, alpha 3, PDE5A - phosphodiesterase 5a, cgmp-specific]
GO:0009259	ribonucleotide metabolic process	4.1e-07	0.00062	[GUCY1A2 - guanylate cyclase 1, soluble, alpha 2, HMGCS1 - 3-hydroxy-3-methylglutaryl-coa synthase 1 (soluble), GUCY1B3 - guanylate cyclase 1, soluble, beta 3, GUCY1A3 - guanylate cyclase 1, soluble, alpha 3, PDE5A - phosphodiesterase 5a, cgmp-specific, NPR2 - natriuretic peptide receptor b/guanylate cyclase b (atrionatriuretic peptide receptor b), NPR1 - natriuretic peptide receptor a/guanylate …
GO:0006163	purine nucleotide metabolic process	4.4e-07	0.000604	[GUCY1A2 - guanylate cyclase 1, soluble, alpha 2, HMGCS1 - 3-hydroxy-3-methylglutaryl-coa synthase 1 (soluble), GUCY1B3 - guanylate cyclase 1, soluble, beta 3, GUCY1A3 - guanylate cyclase 1, soluble, alpha 3, PDE5A - phosphodiesterase 5a, cgmp-specific, NPR2 - natriuretic peptide receptor b/guanylate cyclase b (atrionatriuretic peptide receptor b), NPR1 - natriuretic peptide receptor a/guanylate …
GO:0019693	ribose phosphate metabolic process	5.52e-07	0.000696	[GUCY1A2 - guanylate cyclase 1, soluble, alpha 2, HMGCS1 - 3-hydroxy-3-methylglutaryl-coa synthase 1 (soluble), GUCY1B3 - guanylate cyclase 1, soluble, beta 3, GUCY1A3 - guanylate cyclase 1, soluble, alpha 3, PDE5A - phosphodiesterase 5a, cgmp-specific, NPR2 - natriuretic peptide receptor b/guanylate cyclase b (atrionatriuretic peptide receptor b), NPR1 - natriuretic peptide receptor a/guanylate …
GO:0055086	nucleobase-containing small molecule metabolic process	8.28e-07	0.000963	[GUCY1A2 - guanylate cyclase 1, soluble, alpha 2, CD38 - cd38 molecule, HMGCS1 - 3-hydroxy-3-methylglutaryl-coa synthase 1 (soluble), GUCY1B3 - guanylate cyclase 1, soluble, beta 3, GUCY1A3 - guanylate cyclase 1, soluble, alpha 3, PDE5A - phosphodiesterase 5a, cgmp-specific, NPR2 - natriuretic peptide receptor b/guanylate cyclase b (atrionatriuretic peptide receptor b), NPR1 - natriuretic peptide…
GO:0072521	purine-containing compound metabolic process	8.69e-07	0.000939	[GUCY1A2 - guanylate cyclase 1, soluble, alpha 2, HMGCS1 - 3-hydroxy-3-methylglutaryl-coa synthase 1 (soluble), GUCY1B3 - guanylate cyclase 1, soluble, beta 3, GUCY1A3 - guanylate cyclase 1, soluble, alpha 3, PDE5A - phosphodiesterase 5a, cgmp-specific, NPR2 - natriuretic peptide receptor b/guanylate cyclase b (atrionatriuretic peptide receptor b), NPR1 - natriuretic peptide receptor a/guanylate …
GO:0044281	small molecule metabolic process	9.25e-07	0.000932	[GUCY1A2 - guanylate cyclase 1, soluble, alpha 2, OAT - ornithine aminotransferase, CD38 - cd38 molecule, HMGCS1 - 3-hydroxy-3-methylglutaryl-coa synthase 1 (soluble), ASL - argininosuccinate lyase, PTS - 6-pyruvoyltetrahydropterin synthase, GUCY1B3 - guanylate cyclase 1, soluble, beta 3, GUCY1A3 - guanylate cyclase 1, soluble, alpha 3, PDE5A - phosphodiesterase 5a, cgmp-specific, NPR2 - natriure…
GO:1901564	organonitrogen compound metabolic process	1.08e-06	0.00102	[GUCY1A2 - guanylate cyclase 1, soluble, alpha 2, PMPCA - peptidase (mitochondrial processing) alpha, OAT - ornithine aminotransferase, CD38 - cd38 molecule, PMPCB - peptidase (mitochondrial processing) beta, ASL - argininosuccinate lyase, PTS - 6-pyruvoyltetrahydropterin synthase, GUCY1B3 - guanylate cyclase 1, soluble, beta 3, GUCY1A3 - guanylate cyclase 1, soluble, alpha 3, PDE5A - phosphodies…
GO:0099554	trans-synaptic signaling by soluble gas, modulating synaptic transmission	2.9e-06	0.00258	[GUCY1B3 - guanylate cyclase 1, soluble, beta 3, GUCY1A3 - guanylate cyclase 1, soluble, alpha 3]
GO:0099555	trans-synaptic signaling by nitric oxide, modulating synaptic transmission	2.9e-06	0.00244	[GUCY1B3 - guanylate cyclase 1, soluble, beta 3, GUCY1A3 - guanylate cyclase 1, soluble, alpha 3]
GO:0009152	purine ribonucleotide biosynthetic process	4.18e-06	0.00333	[GUCY1A2 - guanylate cyclase 1, soluble, alpha 2, GUCY1B3 - guanylate cyclase 1, soluble, beta 3, GUCY1A3 - guanylate cyclase 1, soluble, alpha 3, NPR2 - natriuretic peptide receptor b/guanylate cyclase b (atrionatriuretic peptide receptor b), NPR1 - natriuretic peptide receptor a/guanylate cyclase a (atrionatriuretic peptide receptor a)]
GO:0006164	purine nucleotide biosynthetic process	4.95e-06	0.00374	[GUCY1A2 - guanylate cyclase 1, soluble, alpha 2, GUCY1B3 - guanylate cyclase 1, soluble, beta 3, GUCY1A3 - guanylate cyclase 1, soluble, alpha 3, NPR2 - natriuretic peptide receptor b/guanylate cyclase b (atrionatriuretic peptide receptor b), NPR1 - natriuretic peptide receptor a/guanylate cyclase a (atrionatriuretic peptide receptor a)]
GO:0019934	cGMP-mediated signaling	6.03e-06	0.00434	[GUCY1B3 - guanylate cyclase 1, soluble, beta 3, NPR2 - natriuretic peptide receptor b/guanylate cyclase b (atrionatriuretic peptide receptor b), NPR1 - natriuretic peptide receptor a/guanylate cyclase a (atrionatriuretic peptide receptor a)]
GO:0009260	ribonucleotide biosynthetic process	6.19e-06	0.00426	[GUCY1A2 - guanylate cyclase 1, soluble, alpha 2, GUCY1B3 - guanylate cyclase 1, soluble, beta 3, GUCY1A3 - guanylate cyclase 1, soluble, alpha 3, NPR2 - natriuretic peptide receptor b/guanylate cyclase b (atrionatriuretic peptide receptor b), NPR1 - natriuretic peptide receptor a/guanylate cyclase a (atrionatriuretic peptide receptor a)]
GO:0072522	purine-containing compound biosynthetic process	7.01e-06	0.00461	[GUCY1A2 - guanylate cyclase 1, soluble, alpha 2, GUCY1B3 - guanylate cyclase 1, soluble, beta 3, GUCY1A3 - guanylate cyclase 1, soluble, alpha 3, NPR2 - natriuretic peptide receptor b/guanylate cyclase b (atrionatriuretic peptide receptor b), NPR1 - natriuretic peptide receptor a/guanylate cyclase a (atrionatriuretic peptide receptor a)]
GO:0046390	ribose phosphate biosynthetic process	7.01e-06	0.00441	[GUCY1A2 - guanylate cyclase 1, soluble, alpha 2, GUCY1B3 - guanylate cyclase 1, soluble, beta 3, GUCY1A3 - guanylate cyclase 1, soluble, alpha 3, NPR2 - natriuretic peptide receptor b/guanylate cyclase b (atrionatriuretic peptide receptor b), NPR1 - natriuretic peptide receptor a/guanylate cyclase a (atrionatriuretic peptide receptor a)]
GO:0006796	phosphate-containing compound metabolic process	8.68e-06	0.00525	[GUCY1A2 - guanylate cyclase 1, soluble, alpha 2, CD38 - cd38 molecule, MYLK - myosin light chain kinase, HMGCS1 - 3-hydroxy-3-methylglutaryl-coa synthase 1 (soluble), GUCY1B3 - guanylate cyclase 1, soluble, beta 3, GUCY1A3 - guanylate cyclase 1, soluble, alpha 3, PDE5A - phosphodiesterase 5a, cgmp-specific, NPR2 - natriuretic peptide receptor b/guanylate cyclase b (atrionatriuretic peptide recep…
GO:0099163	synaptic signaling by nitric oxide	8.69e-06	0.00505	[GUCY1B3 - guanylate cyclase 1, soluble, beta 3, GUCY1A3 - guanylate cyclase 1, soluble, alpha 3]
GO:0099543	trans-synaptic signaling by soluble gas	8.69e-06	0.00487	[GUCY1B3 - guanylate cyclase 1, soluble, beta 3, GUCY1A3 - guanylate cyclase 1, soluble, alpha 3]
GO:0099548	trans-synaptic signaling by nitric oxide	8.69e-06	0.00469	[GUCY1B3 - guanylate cyclase 1, soluble, beta 3, GUCY1A3 - guanylate cyclase 1, soluble, alpha 3]
GO:0006793	phosphorus metabolic process	9.98e-06	0.0052	[GUCY1A2 - guanylate cyclase 1, soluble, alpha 2, CD38 - cd38 molecule, MYLK - myosin light chain kinase, HMGCS1 - 3-hydroxy-3-methylglutaryl-coa synthase 1 (soluble), GUCY1B3 - guanylate cyclase 1, soluble, beta 3, GUCY1A3 - guanylate cyclase 1, soluble, alpha 3, PDE5A - phosphodiesterase 5a, cgmp-specific, NPR2 - natriuretic peptide receptor b/guanylate cyclase b (atrionatriuretic peptide recep…
GO:0003013	circulatory system process	1.18e-05	0.00593	[CD38 - cd38 molecule, GJA1 - gap junction protein, alpha 1, 43kda, GUCY1B3 - guanylate cyclase 1, soluble, beta 3, GUCY1A3 - guanylate cyclase 1, soluble, alpha 3, NPR1 - natriuretic peptide receptor a/guanylate cyclase a (atrionatriuretic peptide receptor a)]
GO:0010750	positive regulation of nitric oxide mediated signal transduction	1.74e-05	0.00847	[GUCY1A2 - guanylate cyclase 1, soluble, alpha 2, GUCY1A3 - guanylate cyclase 1, soluble, alpha 3]
GO:0019637	organophosphate metabolic process	2.29e-05	0.0108	[GUCY1A2 - guanylate cyclase 1, soluble, alpha 2, CD38 - cd38 molecule, HMGCS1 - 3-hydroxy-3-methylglutaryl-coa synthase 1 (soluble), GUCY1B3 - guanylate cyclase 1, soluble, beta 3, GUCY1A3 - guanylate cyclase 1, soluble, alpha 3, PDE5A - phosphodiesterase 5a, cgmp-specific, NPR2 - natriuretic peptide receptor b/guanylate cyclase b (atrionatriuretic peptide receptor b), NPR1 - natriuretic peptide…
GO:0003012	muscle system process	2.38e-05	0.0109	[CD38 - cd38 molecule, MYLK - myosin light chain kinase, GJA1 - gap junction protein, alpha 1, 43kda, GUCY1A3 - guanylate cyclase 1, soluble, alpha 3, PDE5A - phosphodiesterase 5a, cgmp-specific]
GO:1901566	organonitrogen compound biosynthetic process	3e-05	0.0133	[GUCY1A2 - guanylate cyclase 1, soluble, alpha 2, OAT - ornithine aminotransferase, ASL - argininosuccinate lyase, PTS - 6-pyruvoyltetrahydropterin synthase, GUCY1B3 - guanylate cyclase 1, soluble, beta 3, GUCY1A3 - guanylate cyclase 1, soluble, alpha 3, NPR2 - natriuretic peptide receptor b/guanylate cyclase b (atrionatriuretic peptide receptor b), NPR1 - natriuretic peptide receptor a/guanylate…
GO:0009165	nucleotide biosynthetic process	3.2e-05	0.0138	[GUCY1A2 - guanylate cyclase 1, soluble, alpha 2, GUCY1B3 - guanylate cyclase 1, soluble, beta 3, GUCY1A3 - guanylate cyclase 1, soluble, alpha 3, NPR2 - natriuretic peptide receptor b/guanylate cyclase b (atrionatriuretic peptide receptor b), NPR1 - natriuretic peptide receptor a/guanylate cyclase a (atrionatriuretic peptide receptor a)]
GO:1901293	nucleoside phosphate biosynthetic process	3.49e-05	0.0147	[GUCY1A2 - guanylate cyclase 1, soluble, alpha 2, GUCY1B3 - guanylate cyclase 1, soluble, beta 3, GUCY1A3 - guanylate cyclase 1, soluble, alpha 3, NPR2 - natriuretic peptide receptor b/guanylate cyclase b (atrionatriuretic peptide receptor b), NPR1 - natriuretic peptide receptor a/guanylate cyclase a (atrionatriuretic peptide receptor a)]
GO:0006627	protein processing involved in protein targeting to mitochondrion	4.33e-05	0.0177	[PMPCA - peptidase (mitochondrial processing) alpha, PMPCB - peptidase (mitochondrial processing) beta]
GO:0010753	positive regulation of cGMP-mediated signaling	4.33e-05	0.0172	[NPR2 - natriuretic peptide receptor b/guanylate cyclase b (atrionatriuretic peptide receptor b), NPR1 - natriuretic peptide receptor a/guanylate cyclase a (atrionatriuretic peptide receptor a)]
GO:1903522	regulation of blood circulation	4.39e-05	0.017	[CD38 - cd38 molecule, GJA1 - gap junction protein, alpha 1, 43kda, PDE5A - phosphodiesterase 5a, cgmp-specific, NPR2 - natriuretic peptide receptor b/guanylate cyclase b (atrionatriuretic peptide receptor b), NPR1 - natriuretic peptide receptor a/guanylate cyclase a (atrionatriuretic peptide receptor a)]
GO:1901362	organic cyclic compound biosynthetic process	5.22e-05	0.0197	[GUCY1A2 - guanylate cyclase 1, soluble, alpha 2, OAT - ornithine aminotransferase, HMGCS1 - 3-hydroxy-3-methylglutaryl-coa synthase 1 (soluble), PTS - 6-pyruvoyltetrahydropterin synthase, GUCY1B3 - guanylate cyclase 1, soluble, beta 3, GUCY1A3 - guanylate cyclase 1, soluble, alpha 3, PDE5A - phosphodiesterase 5a, cgmp-specific, NPR2 - natriuretic peptide receptor b/guanylate cyclase b (atrionatr…
GO:0007168	receptor guanylyl cyclase signaling pathway	6.06e-05	0.0223	[NPR2 - natriuretic peptide receptor b/guanylate cyclase b (atrionatriuretic peptide receptor b), NPR1 - natriuretic peptide receptor a/guanylate cyclase a (atrionatriuretic peptide receptor a)]
GO:0034982	mitochondrial protein processing	8.07e-05	0.029	[PMPCA - peptidase (mitochondrial processing) alpha, PMPCB - peptidase (mitochondrial processing) beta]
GO:1905879	regulation of oogenesis	0.000104	0.0364	[PDE5A - phosphodiesterase 5a, cgmp-specific, NPR2 - natriuretic peptide receptor b/guanylate cyclase b (atrionatriuretic peptide receptor b)]
GO:0060281	regulation of oocyte development	0.000104	0.0356	[PDE5A - phosphodiesterase 5a, cgmp-specific, NPR2 - natriuretic peptide receptor b/guanylate cyclase b (atrionatriuretic peptide receptor b)]
GO:0090407	organophosphate biosynthetic process	0.000109	0.0365	[GUCY1A2 - guanylate cyclase 1, soluble, alpha 2, HMGCS1 - 3-hydroxy-3-methylglutaryl-coa synthase 1 (soluble), GUCY1B3 - guanylate cyclase 1, soluble, beta 3, GUCY1A3 - guanylate cyclase 1, soluble, alpha 3, NPR2 - natriuretic peptide receptor b/guanylate cyclase b (atrionatriuretic peptide receptor b), NPR1 - natriuretic peptide receptor a/guanylate cyclase a (atrionatriuretic peptide receptor …
GO:0006807	nitrogen compound metabolic process	0.000117	0.0386	[GUCY1A2 - guanylate cyclase 1, soluble, alpha 2, PMPCA - peptidase (mitochondrial processing) alpha, OAT - ornithine aminotransferase, CD38 - cd38 molecule, PMPCB - peptidase (mitochondrial processing) beta, ASL - argininosuccinate lyase, PTS - 6-pyruvoyltetrahydropterin synthase, GUCY1B3 - guanylate cyclase 1, soluble, beta 3, GUCY1A3 - guanylate cyclase 1, soluble, alpha 3, PDE5A - phosphodies…
GO:0014820	tonic smooth muscle contraction	0.000129	0.0416	[CD38 - cd38 molecule, MYLK - myosin light chain kinase]
GO:1901135	carbohydrate derivative metabolic process	0.000151	0.0477	[GUCY1A2 - guanylate cyclase 1, soluble, alpha 2, HMGCS1 - 3-hydroxy-3-methylglutaryl-coa synthase 1 (soluble), GUCY1B3 - guanylate cyclase 1, soluble, beta 3, GUCY1A3 - guanylate cyclase 1, soluble, alpha 3, PDE5A - phosphodiesterase 5a, cgmp-specific, NPR2 - natriuretic peptide receptor b/guanylate cyclase b (atrionatriuretic peptide receptor b), NPR1 - natriuretic peptide receptor a/guanylate …
GO:0044057	regulation of system process	0.000153	0.0473	[CD38 - cd38 molecule, GJA1 - gap junction protein, alpha 1, 43kda, GUCY1A3 - guanylate cyclase 1, soluble, alpha 3, PDE5A - phosphodiesterase 5a, cgmp-specific, NPR2 - natriuretic peptide receptor b/guanylate cyclase b (atrionatriuretic peptide receptor b), NPR1 - natriuretic peptide receptor a/guanylate cyclase a (atrionatriuretic peptide receptor a)]
GO:0018130	heterocycle biosynthetic process	0.000157	0.0474	[GUCY1A2 - guanylate cyclase 1, soluble, alpha 2, OAT - ornithine aminotransferase, PTS - 6-pyruvoyltetrahydropterin synthase, GUCY1B3 - guanylate cyclase 1, soluble, beta 3, GUCY1A3 - guanylate cyclase 1, soluble, alpha 3, PDE5A - phosphodiesterase 5a, cgmp-specific, NPR2 - natriuretic peptide receptor b/guanylate cyclase b (atrionatriuretic peptide receptor b), NPR1 - natriuretic peptide recept…
GO:0044249	cellular biosynthetic process	0.000161	0.0479	[GUCY1A2 - guanylate cyclase 1, soluble, alpha 2, OAT - ornithine aminotransferase, HMGCS1 - 3-hydroxy-3-methylglutaryl-coa synthase 1 (soluble), ASL - argininosuccinate lyase, GUCY1B3 - guanylate cyclase 1, soluble, beta 3, PTS - 6-pyruvoyltetrahydropterin synthase, GUCY1A3 - guanylate cyclase 1, soluble, alpha 3, PDE5A - phosphodiesterase 5a, cgmp-specific, NPR2 - natriuretic peptide receptor b…
GO:0044283	small molecule biosynthetic process	0.000171	0.0498	[OAT - ornithine aminotransferase, HMGCS1 - 3-hydroxy-3-methylglutaryl-coa synthase 1 (soluble), ASL - argininosuccinate lyase, PTS - 6-pyruvoyltetrahydropterin synthase, PDE5A - phosphodiesterase 5a, cgmp-specific, THNSL2 - threonine synthase-like 2 (s. cerevisiae)]
GO:0010752	regulation of cGMP-mediated signaling	0.000189	0.054	[NPR2 - natriuretic peptide receptor b/guanylate cyclase b (atrionatriuretic peptide receptor b), NPR1 - natriuretic peptide receptor a/guanylate cyclase a (atrionatriuretic peptide receptor a)]
GO:0009084	glutamine family amino acid biosynthetic process	0.000224	0.0626	[OAT - ornithine aminotransferase, ASL - argininosuccinate lyase]
GO:0099550	trans-synaptic signaling, modulating synaptic transmission	0.000261	0.0716	[GUCY1B3 - guanylate cyclase 1, soluble, beta 3, GUCY1A3 - guanylate cyclase 1, soluble, alpha 3]
GO:1901576	organic substance biosynthetic process	0.000273	0.0736	[GUCY1A2 - guanylate cyclase 1, soluble, alpha 2, OAT - ornithine aminotransferase, HMGCS1 - 3-hydroxy-3-methylglutaryl-coa synthase 1 (soluble), ASL - argininosuccinate lyase, GUCY1B3 - guanylate cyclase 1, soluble, beta 3, PTS - 6-pyruvoyltetrahydropterin synthase, GUCY1A3 - guanylate cyclase 1, soluble, alpha 3, PDE5A - phosphodiesterase 5a, cgmp-specific, NPR2 - natriuretic peptide receptor b…
GO:0044238	primary metabolic process	0.000303	0.0804	[GUCY1A2 - guanylate cyclase 1, soluble, alpha 2, PMPCA - peptidase (mitochondrial processing) alpha, OAT - ornithine aminotransferase, CD38 - cd38 molecule, PMPCB - peptidase (mitochondrial processing) beta, ASL - argininosuccinate lyase, PTS - 6-pyruvoyltetrahydropterin synthase, GUCY1B3 - guanylate cyclase 1, soluble, beta 3, GUCY1A3 - guanylate cyclase 1, soluble, alpha 3, PDE5A - phosphodies…
GO:0009058	biosynthetic process	0.000342	0.0892	[GUCY1A2 - guanylate cyclase 1, soluble, alpha 2, OAT - ornithine aminotransferase, HMGCS1 - 3-hydroxy-3-methylglutaryl-coa synthase 1 (soluble), ASL - argininosuccinate lyase, GUCY1B3 - guanylate cyclase 1, soluble, beta 3, PTS - 6-pyruvoyltetrahydropterin synthase, GUCY1A3 - guanylate cyclase 1, soluble, alpha 3, PDE5A - phosphodiesterase 5a, cgmp-specific, NPR2 - natriuretic peptide receptor b…
GO:0006525	arginine metabolic process	0.000343	0.0879	[OAT - ornithine aminotransferase, ASL - argininosuccinate lyase]
GO:0090075	relaxation of muscle	0.000343	0.0864	[GUCY1A3 - guanylate cyclase 1, soluble, alpha 3, PDE5A - phosphodiesterase 5a, cgmp-specific]
GO:1901137	carbohydrate derivative biosynthetic process	0.000381	0.0945	[GUCY1A2 - guanylate cyclase 1, soluble, alpha 2, GUCY1B3 - guanylate cyclase 1, soluble, beta 3, GUCY1A3 - guanylate cyclase 1, soluble, alpha 3, NPR2 - natriuretic peptide receptor b/guanylate cyclase b (atrionatriuretic peptide receptor b), NPR1 - natriuretic peptide receptor a/guanylate cyclase a (atrionatriuretic peptide receptor a)]
GO:0007263	nitric oxide mediated signal transduction	0.000436	0.106	[GUCY1B3 - guanylate cyclase 1, soluble, beta 3, GUCY1A3 - guanylate cyclase 1, soluble, alpha 3]
GO:0044237	cellular metabolic process	0.000439	0.105	[GUCY1A2 - guanylate cyclase 1, soluble, alpha 2, PMPCA - peptidase (mitochondrial processing) alpha, OAT - ornithine aminotransferase, CD38 - cd38 molecule, PMPCB - peptidase (mitochondrial processing) beta, ASL - argininosuccinate lyase, PTS - 6-pyruvoyltetrahydropterin synthase, GUCY1B3 - guanylate cyclase 1, soluble, beta 3, GUCY1A3 - guanylate cyclase 1, soluble, alpha 3, PDE5A - phosphodies…
GO:0003008	system process	0.00045	0.106	[OAT - ornithine aminotransferase, CD38 - cd38 molecule, MYLK - myosin light chain kinase, GJA1 - gap junction protein, alpha 1, 43kda, GUCY1B3 - guanylate cyclase 1, soluble, beta 3, GUCY1A3 - guanylate cyclase 1, soluble, alpha 3, PDE5A - phosphodiesterase 5a, cgmp-specific, NPR1 - natriuretic peptide receptor a/guanylate cyclase a (atrionatriuretic peptide receptor a)]
GO:0006851	mitochondrial calcium ion transmembrane transport	0.000487	0.113	[PMPCA - peptidase (mitochondrial processing) alpha, PMPCB - peptidase (mitochondrial processing) beta]
GO:0071704	organic substance metabolic process	0.000653	0.15	[GUCY1A2 - guanylate cyclase 1, soluble, alpha 2, PMPCA - peptidase (mitochondrial processing) alpha, OAT - ornithine aminotransferase, CD38 - cd38 molecule, PMPCB - peptidase (mitochondrial processing) beta, ASL - argininosuccinate lyase, GUCY1B3 - guanylate cyclase 1, soluble, beta 3, PTS - 6-pyruvoyltetrahydropterin synthase, GUCY1A3 - guanylate cyclase 1, soluble, alpha 3, PDE5A - phosphodies…
GO:0045932	negative regulation of muscle contraction	0.000656	0.148	[GUCY1A3 - guanylate cyclase 1, soluble, alpha 3, PDE5A - phosphodiesterase 5a, cgmp-specific]
GO:0044271	cellular nitrogen compound biosynthetic process	0.00067	0.149	[GUCY1A2 - guanylate cyclase 1, soluble, alpha 2, ASL - argininosuccinate lyase, PTS - 6-pyruvoyltetrahydropterin synthase, GUCY1B3 - guanylate cyclase 1, soluble, beta 3, GUCY1A3 - guanylate cyclase 1, soluble, alpha 3, PDE5A - phosphodiesterase 5a, cgmp-specific, NPR2 - natriuretic peptide receptor b/guanylate cyclase b (atrionatriuretic peptide receptor b), NPR1 - natriuretic peptide receptor …
GO:0006520	cellular amino acid metabolic process	0.000853	0.187	[OAT - ornithine aminotransferase, ASL - argininosuccinate lyase, PTS - 6-pyruvoyltetrahydropterin synthase, THNSL2 - threonine synthase-like 2 (s. cerevisiae)]
GO:0019932	second-messenger-mediated signaling	0.000905	0.195	[GUCY1B3 - guanylate cyclase 1, soluble, beta 3, GUCY1A3 - guanylate cyclase 1, soluble, alpha 3, NPR2 - natriuretic peptide receptor b/guanylate cyclase b (atrionatriuretic peptide receptor b), NPR1 - natriuretic peptide receptor a/guanylate cyclase a (atrionatriuretic peptide receptor a)]
